# Defective *Slc7a7* transport reduces erythropoietin compromising erythropoiesis and iron homeostasis

**DOI:** 10.1101/2021.08.15.456393

**Authors:** Judith Giroud-Gerbetant, Fernando Sotillo, Gonzalo Hernández, Cian J Lynch, Irene Ruano, Barbara Siri, David Sebastian, Antonio Zorzano, Rafael Artuch, Aida Ormazabal, Mayka Sánchez, Günter Weiss, Neus Prats, Carlo Dionisi-Vici, Manuel Serrano, Manuel Palacín, Susanna Bodoy

**Author notes:** Susanna Bodoy, Institute for Research in Biomedicine Barcelona, Baldiri Reixac, 12, Barcelona 08028, Spain; Manuel Palacín, Institute for Research in Biomedicine Barcelona, Baldiri Reixac, 12, Barcelona 08028, Spain. **Author Contributions:** J.G., F.S. and S.B. designed and performed experiments, and interpreted and analyzed data. J.G., S.B., and M.P. designed the research and wrote the manuscript, with input from all the authors. J.C., C.L., I.R., B.S., D.S., A.O. performed research. G.W., A.Z., R.A., M.S., N.P., C.D.V., and M.S. provided reagents and provided intellectual input. **Competing Interest Statement:** The authors declare that they have no conflict of interest.

## Abstract

Lysinuric Protein Intolerance (LPI) is an inborn error of metabolism resulting from *SLC7A7* deficiency that causes diminished plasma concentration of cationic amino acids. The clinical picture is highly heterogeneous among patients, who commonly present intolerance to protein intake and more severe complications such as hematological abnormalities and kidney failure. Although current treatments aim to address the metabolic defects of LPI, they have been unsatisfactory when treating the most severe symptoms. Here we show that the absence of *Slc7a7* in mice causes iron overload as a result of erythropoiesis failure. Regarding iron metabolism, we demonstrate that reduced plasma erythropoietin triggers a strong iron overload, as erythropoietin administration restores normal iron levels and mitigate hematological alterations. Interestingly, we found that human LPI is associated with hyperferritinemia but not iron overload, a trait that might be influenced by the citrulline treatment. Furthermore, we show that erythropoietin is a key factor in the hematological abnormalities in LPI. Our study reveals a mechanism leading to LPI-induced hematological complications and identifies erythropoietin supplementation as a promising therapeutic strategy for human LPI.

**Significance Statement:** The systemic metabolic environment derived from *Slc7a7*-ablation in epithelial cells from kidney and intestine causes erythropoiesis failure prompting therefore iron overload. Here, we identify erythropoietin as the main driver of erythropoiesis failure as exogenous erythropoietin administration restores normal erythroblast population. In addition, we have also analyzed human data and found that patients with LPI have abnormal ferritin levels. Finally, as human LPI, citrulline treatment in mice restores normal iron homeostasis, highlighting the relevance of the systemic environment in LPI. Erythropoietin supplementation emerges as a promising therapeutic strategy for human LPI without the inflammatory effect associated with citrulline supplementation.
