## Supplemental Table 2 for "Defective *Slc7a7* transport reduces erythropoietin compromising erythropoiesis and iron homeostasis"

### Sheet: Sheet1
Table S2
			Patient
	Unit	Ref, Range	1	2	3	4	5	6	7	8	9	10	AVERAGE
Iron	µg/dL	50 - 170	46	49	78	44	65	155	67	66	95	23	59.2222
Transferrin	mg/dl	200 - 365	349	332	326	265			284	281			306.167
Ferritin	ng/mL	30 - 400	89	241	219	788	966	2554	501	467	908	1104	587
sTfR	mg/L	0,76-1,76	9.28	10.39	16.85					16.45			13.2425
LDH	UI/L	135-225	515	270	491	5749	1237	1765	3348	359	1412	1874	1695
Erythropoietin	mIU/ml	4,3-29	37.7	12	6.64					22.8			19.785
								#No Citrulline
RBC	10^6 /uL	3,9 - 4,9	6.19	5.37	5.33	4.85	3.08	4.66	5.04	3.86	5.02	4.05	4.75444
Hb	g/dL	12 - 16	15.2	13.5	15.5	10.8	9.4	15.4	13.8	11.8	14.3	11.2	12.8333
HCT	%	36 - 46	49.6	34.9	6	35.5	28.3	45.9	42.7	37.4	43.8	33.2	34.6
MCV	fL	77 - 100	80.2	75.5	83	73.2	91.8	98.5	84.6	95.9	87.2	81.9	83.7
Reticulocytes	10^4 /uL		15	9.5	9.9	8.6	10.5	11.7	9	5.1	10.3	6.1	9.33333
	%	,2 - 2	2	1.8	1.9	2	3.4	2.52	1.79	1.3	2	1.51	1.96667
WBC	10^3 /uL	4 - 11	4.83	5.01	7.36	5.55	6.64	5.35	3.83	3	5.91	6.99	5.45778
Neutrophils	%	40 - 70	60.7	53	53	29.6	71	48.4	64.5	45	9.3	61.1	49.6889
Lymphocytes	%	22 - 43	26.1	35.2	33.8	46.9	21.7	37.5	20.1	43.5	53.9	24.5	33.9667
Monocytes	%	3,4 - 11	9.6	8.5	10	13.6	4.6	8	10.3	7.4	33.3	9.3	11.8444
Neutrophils	10^3 /uL	1,6 - 7,7	2.93	1.8	3.9	1.64	4.71	2.59	2.47	1.35	0.6	4.27	2.63
Lymphocytes	10^3 /uL	,8 - 4,73	1.26	2.66	2.49	2.6	1.44	2.01	0.77	1.3	3.19	1.71	1.93556
Monocytes	10^3 /uL	,14 - 1,21	0.46	1.76	0.74	0.75	0.31	0.43	0.39	0.22	1.97	0.65	0.805556
