## Supplemental Table 3 for "Defective *Slc7a7* transport reduces erythropoietin compromising erythropoiesis and iron homeostasis"

### Sheet: Sheet1
	PRIMER (target sequence = black text)		PADLOCK (target = red text)
Pri Epo 01	AGGAGAGTAAAAGCAGCAGGTAATGTTATCTT	Pad Epo_594 01	/5Phos/ACATTATGGGACGTTCGGGCACCCAATTATTACCGGTCCATACACTAAAGATA
Pri Epo 02	GCGTGGGGGAGCACAGAGTAATGTTATCTT	Pad Epo_594 02	/5Phos/ACATTAACTGGGAGGCCCAGAGGAATAATTATTACCGGTCCATACACTAAAGATA
Pri Epo 03	GGCCTGGGCCTGCAGGATTAATGTTATCTT	Pad Epo_594 03	/5Phos/ACATTAGCTTCTGAGAGCAGGGACAGGAATTATTACCGGTCCATACACTAAAGATA
Pri Epo 04	AGTATCCACTGTGAGTGTTCGTAATGTTATCTT	Pad Epo_594 04	/5Phos/ACATTAAGTGGAGCAGGTGGGGTGGAATTATTACCGGTCCATACACTAAAGATA
Pri Epo 05	GCTTCAGTTTCCCCCGGAGGTAATGTTATCTT	Pad Epo_594 05	/5Phos/ACATTAAGTTGGCGTAGACCCGGAAGAAATTATTACCGGTCCATACACTAAAGATA
Pri Pdgfrb 01	GGCCACGACAGCGGATTGTCTAATGTTATCTT	Pad Pdgfrb_647 01	/5Phos/ACATTAGCTCCCCATTGGCAGGGTAATTATTACCGGTGCATACACTAAAGATA
Pri Pdgfrb 02	CGTACGGACAGTGGCTGATCTAATGTTATCTT	Pad Pdgfrb_647 02	/5Phos/ACATTAACGTGGCGCAGGCGCAGTGAATTATTACCGGTGCATACACTAAAGATA
Pri Pdgfrb 03	GCCCTCCTTTGGTGCAGGCTAATGTTATCTT	Pad Pdgfrb_647 03	/5Phos/ACATTACCCAGCAGGTTGACCACGTAATTATTACCGGTGCATACACTAAAGATA
Pri Pdgfrb 04	CACTGGCAGGGCGTTGCTTAATGTTATCTT	Pad Pdgfrb_647 04	/5Phos/ACATTATAGAGCTCAGCACTGGGCGAATTATTACCGGTGCATACACTAAAGATA
Pri Pdgfrb 05	CTCGTCGGAGGCATGAGCAGTAATGTTATCTT	Pad Pdgfrb_647 05	/5Phos/ACATTACTGGGCCATGCGGTAGCCCAATTATTACCGGTGCATACACTAAAGATA
Pri Slc7a7 01	CCCGAGAGCAGAGCCATCGTTAATGTTATCTT	Pad Slc7a7_546 01	/5Phos/ACATTAGGCCTCGTGCTGAGCAGCCAAATTATTACCGGTACATACACTAAAGATA
Pri Slc7a7 02	GTCCAGAGGCGGATGAACGCTAATGTTATCTT	Pad Slc7a7_546 02	/5Phos/ACATTAAGGAATCCCCCGAAGGCCTCAATTATTACCGGTACATACACTAAAGATA
Pri Slc7a7 03	GAGCGCCACAGCTCGGGAATAATGTTATCTT	Pad Slc7a7_546 03	/5Phos/ACATTAAGGGGCTGCACCATGTAGTTGGAATTATTACCGGTACATACACTAAAGATA
Pri Slc7a7 04	AGCCTGGAAGCAGCCACGATGTAATGTTATCTT	Pad Slc7a7_546 04	/5Phos/ACATTAAGGCGTTGAGCCCACCAAAGAATTATTACCGGTACATACACTAAAGATA
Pri Slc7a7 05	GGGAAGAAAAGGCTGAGCTTGATAATGTTATCTT	Pad Slc7a7_546 05	/5Phos/ACATTAAGGGCGAGGCCGGTCGGGGTAATTATTACCGGTACATACACTAAAGATA
Pri Aqp2 01	GGCCAGCACCGCTCGGGATAATGTTATCTT	Pad Aqp2_488 01	/5Phos/ACATTAAACGCTATGGACCGGAGTTCCCAAATTATTACCGGTTCATACACTAAAGATA
Pri Aqp2 02	AAGGCCACGGCAATCTGGAGTAATGTTATCTT	Pad Aqp2_488 02	/5Phos/ACATTAACAGAGGGTGGGGAGCTGGCAATTATTACCGGTTCATACACTAAAGATA
Pri Aqp2 03	TGTGGGCCCCGCTGACATGGCTAATGTTATCTT	Pad Aqp2_488 03	/5Phos/ACATTACAGAGCCTGAACCAGGGTGCCAATTATTACCGGTTCATACACTAAAGATA
Pri Aqp2 04	ACTGCTGGAGCCAGGGAGCGTAATGTTATCTT	Pad Aqp2_488 04	/5Phos/ACATTAGCTGGATTCATGGAGCAGCCAATTATTACCGGTTCATACACTAAAGATA
Pri Aqp2 05	AGGAGGGAACCGATGACGGCTAATGTTATCTT	Pad Aqp2_488 05	/5Phos/ACATTACCCACCAGGGGTCCGATCCAAATTATTACCGGTTCATACACTAAAGATA
